# Sex-Specific Deflection of Age-Related DNA Methylation and Gene Expression in Mouse Heart by Perinatal Toxicant Exposures

**DOI:** 10.1101/2024.04.25.591125

**Authors:** Kai Wang, Maureen A. Sartor, Justin A. Colacino, Dana C. Dolinoy, Laurie K. Svoboda

## Abstract

**Background:** Global and site-specific changes in DNA methylation and gene expression are associated with cardiovascular aging and disease, but how toxicant exposures during early development influence the normal trajectory of these age-related molecular changes, and whether there are sex differences, has not yet been investigated.

**Objectives:** We used an established mouse model of developmental exposures to investigate the effects of perinatal exposure to either lead (Pb) or diethylhexyl phthalate (DEHP), two ubiquitous environmental contaminants strongly associated with CVD, on age-related cardiac DNA methylation and gene expression.

**Methods:** Dams were randomly assigned to receive human physiologically relevant levels of Pb (32 ppm in water), DEHP (25 mg/kg chow), or control water and chow. Exposures started two weeks prior to mating and continued until weaning at postnatal day 21 (3 weeks of age). Approximately one male and one female offspring per litter were followed to 3 weeks, 5 months, or 10 months of age, at which time whole hearts were collected (n ≥ 5 per sex per exposure). Enhanced reduced representation bisulfite sequencing (ERRBS) was used to assess the cardiac DNA methylome at 3 weeks and 10 months, and RNA-seq was conducted at all 3 time points. MethylSig and edgeR were used to identify age-related differentially methylated regions (DMRs) and differentially expressed genes (DEGs), respectively, within each sex and exposure group. Cell type deconvolution of bulk RNA-seq data was conducted using the MuSiC algorithm and publicly available single cell RNA-seq data.

**Results:** Thousands of DMRs and hundreds of DEGs were identified in control, DEHP, and Pb-exposed hearts across time between 3 weeks and 10 months of age. A closer look at the genes and pathways showing differential DNA methylation revealed that the majority were unique to each sex and exposure group. Overall, pathways governing development and differentiation were most frequently altered with age in all conditions. A small number of genes in each group showed significant changes in DNA methylation and gene expression with age, including several that were altered by both toxicants but were unchanged in control. We also observed subtle, but significant changes in the proportion of several cell types due to age, sex, and developmental exposure.

**Discussion:** Together these data show that perinatal Pb or DEHP exposures deflect normal age-related gene expression, DNA methylation programs, and cellular composition across the life course, long after cessation of exposure, and highlight potential biomarkers of developmental toxicant exposures. Further studies are needed to investigate how these epigenetic and transcriptional changes impact cardiovascular health across the life course.
