## Supplementary Table 1 for "Sex-Specific Deflection of Age-Related DNA Methylation and Gene Expression in Mouse Heart by Perinatal Toxicant Exposures"

### Sheet: Sheet1
Table S1: QC Parameters for ERRBS
MouseID	Time	Treatment	Sex	Total Reads	Uniq. Aligned	% Uniq. Aligned	CpG Cov.	Genome Cov.	Bis. Conv. Effic.
T110b	PND21	DEHP	M	59729264	37722165	63.16	133.14	1.4	98.4
T104a	PND21	DEHP	F	39361960	25161010	63.92	102.45	0.93	98.8
T118a	PND21	Control	F	36633430	23992651	65.49	90.96	0.89	98.9
T102a	PND21	Lead	F	35316725	23033500	65.22	97.12	0.85	98.9
T113b	PND21	Control	M	35922679	23152491	64.45	94	0.85	99
T111b	PND21	DEHP	M	55545165	36837247	66.32	110.94	1.35	99
T111a	PND21	DEHP	F	42703869	28650431	67.09	93.35	1.06	99.1
T118b	PND21	Control	M	44989835	30834181	68.54	105.79	1.14	99.2
T102b	PND21	Lead	M	43088883	28985862	67.27	97.94	1.07	99.2
T101e	10month	Control	F	45955265	29508210	64.2107	123.769	1.64567	99.2
T111e	10month	DEHP	F	66990548	43860636	65.4728	119.653	2.41403	99.2
T113f	10month	Control	M	51123023	32127413	62.8433	112.102	1.78801	99.2
T104f	10month	DEHP	M	43323136	27885362	64.366	96.0971	1.54723	99.2
T111j	10month	DEHP	M	56125216	36314707	64.703	96.2781	2.0185	99.2
T112f	10month	Lead	M	53537231	34656894	64.7341	86.8648	1.92569	99.2
T108a	PND21	Control	F	47368024	32120252	67.81	107.17	1.19	99.3
T103a	PND21	Lead	F	53677003	36192104	67.43	107.35	1.34	99.3
T106a	PND21	Lead	F	54559522	36437357	66.78	119.07	1.35	99.3
T112a	PND21	Lead	F	70914140	48613838	68.55	132.62	1.81	99.3
T109b	PND21	Control	M	39609343	25336440	63.97	93.77	0.93	99.3
T107b	PND21	Lead	M	40538268	26401462	65.13	78.93	0.98	99.3
T116b	PND21	Lead	M	36913847	25107305	68.02	89.26	0.93	99.3
T109e	10month	Control	F	47289113	29512431	62.4085	108.444	1.63952	99.3
T119k	10month	Control	F	51496140	33681278	65.4054	97.95	1.87517	99.3
T104e	10month	DEHP	F	45824890	28369654	61.9088	96.7865	1.57561	99.3
T116e	10month	Lead	F	61303948	39094412	63.7714	134.287	2.17412	99.3
T119d	10month	Control	M	66242837	41644209	62.866	147.299	2.31564	99.3
T107f	10month	Lead	M	41889406	27556928	65.7849	99.0239	1.53477	99.3
T101a	PND21	Control	F	57416396	39051111	68.01	104.3	1.45	99.4
T113a	PND21	Control	F	38422636	25790717	67.12	86.57	0.96	99.4
T119a	PND21	Control	F	70264030	46585345	66.3	112.38	1.73	99.4
T119c	PND21	Control	F	31428019	20858834	66.37	72.88	0.77	99.4
T110a	PND21	DEHP	F	39391321	26255022	66.65	88.37	0.97	99.4
T115a	PND21	DEHP	F	36282052	23969826	66.07	83.88	0.89	99.4
T116a	PND21	Lead	F	57485573	38791591	67.48	107.66	1.44	99.4
T108b	PND21	Control	M	41353547	27086541	65.5	81.49	1	99.4
T119b	PND21	Control	M	35004411	23436986	66.95	77.14	0.87	99.4
T114b	PND21	DEHP	M	87719345	55670565	63.46	163.58	2.06	99.4
T117b	PND21	DEHP	M	43054575	29368550	68.21	99.66	1.09	99.4
T103b	PND21	Lead	M	36524459	23338965	63.9	96.42	0.86	99.4
T105b	PND21	Lead	M	42382149	28827951	68.02	86.94	1.07	99.4
T109g	10month	Control	F	45478896	29443191	64.7403	115.75	1.63906	99.4
T113e	10month	Control	F	43525229	28671985	65.8744	93.4316	1.59421	99.4
T119i	10month	Control	F	41622351	26771383	64.3197	114.434	1.491	99.4
T104g	10month	DEHP	F	56973769	36694891	64.4066	98.9929	2.03749	99.4
T111c	10month	DEHP	F	58371344	36751992	62.9624	116.976	2.0477	99.4
T114e	10month	DEHP	F	51348832	33968840	66.153	75.0722	1.88857	99.4
T115e	10month	DEHP	F	45497225	28857071	63.426	112.491	1.60342	99.4
T102e	10month	Lead	F	50418296	31982158	63.4336	130.763	1.78171	99.4
T103e	10month	Lead	F	77383969	50488830	65.2445	126.064	2.81188	99.4
T105e	10month	Lead	F	44685912	28454412	63.6765	123.256	1.58438	99.4
T112e	10month	Lead	F	44573099	29043981	65.1603	98.6751	1.61732	99.4
T101f	10month	Control	M	55987678	35498452	63.404	116.026	1.97238	99.4
T108f	10month	Control	M	41933349	27175685	64.8068	115.473	1.5147	99.4
T109f	10month	Control	M	42826307	26803854	62.5874	110.597	1.49356	99.4
T118l	10month	Control	M	45479343	29462526	64.7822	113.116	1.64117	99.4
T110d	10month	DEHP	M	43900672	28379245	64.6442	115.696	1.57999	99.4
T111f	10month	DEHP	M	42552300	27103182	63.6938	106.03	1.51071	99.4
T114f	10month	DEHP	M	48947400	31737380	64.8398	136.796	1.76635	99.4
T117f	10month	DEHP	M	42609858	28022628	65.7656	75.2664	1.55086	99.4
T103f	10month	Lead	M	40597322	26421135	65.081	108.649	1.47179	99.4
T105h	10month	Lead	M	51896218	32662633	62.9384	120.392	1.82048	99.4
T106f	10month	Lead	M	44685135	29235064	65.4246	113.775	1.62867	99.4
T109a	PND21	Control	F	30550169	20375576	66.7	66.37	0.76	99.5
T101b	PND21	Control	M	30762245	20278369	65.92	78.85	0.75	99.5
T117a	PND21	DEHP	F	33172040	22159024	66.8	79.31	0.82	99.6
T105a	PND21	Lead	F	32011754	21745389	67.93	82.13	0.81	99.6
T107a	PND21	Lead	F	36009423	24187334	67.17	87.22	0.9	99.6
T118j	PND21	Control	M	32474711	21667417	66.72	73.91	0.8	99.6
T104b	PND21	DEHP	M	31405072	19678492	62.66	82.59	0.73	99.6
T115b	PND21	DEHP	M	38122304	25010827	65.61	85.94	0.93	99.6
T106b	PND21	Lead	M	32116236	21769189	67.78	84.75	0.81	99.6
T112b	PND21	Lead	M	32813805	21032484	64.1	83.59	0.78	99.6
						65.3482			99.3342
