## Supplementary Table 11 for "Sex-Specific Deflection of Age-Related DNA Methylation and Gene Expression in Mouse Heart by Perinatal Toxicant Exposures"

### Sheet: Sheet1
Summary of cell proportion ANOVA test result for different time points
Effect	Group	Sex	CellType	F	p	p<.05	adj.Pval
time	Ctrl	F	Adipocytes	F(2,15)=8.968	0.003	*	0.0116471
time	Lead	F	Adipocytes	F(2,15)=4.502	0.029	*	0.0562941
time	DEHP	F	Adipocytes	F(2,14)=8.481	0.004	*	0.0138947
time	Ctrl	M	Adipocytes	F(2,15)=7.727	0.005	*	0.0165
time	Lead	M	Adipocytes	F(2,16)=6.584	0.008	*	0.0229565
time	DEHP	M	Adipocytes	F(2,16)=5.366	0.016	*	0.0377143
time	Ctrl	F	Atrial_Cardiomyocyte	F(2,15)=0.163	0.851		0.864092
time	Lead	F	Atrial_Cardiomyocyte	F(2,15)=1.34	0.291		0.369346
time	DEHP	F	Atrial_Cardiomyocyte	F(2,14)=1.223	0.324		0.396
time	Ctrl	M	Atrial_Cardiomyocyte	F(2,15)=1.381	0.282		0.364941
time	Lead	M	Atrial_Cardiomyocyte	F(2,16)=1.248	0.314		0.391019
time	DEHP	M	Atrial_Cardiomyocyte	F(2,16)=2.605	0.105		0.17325
time	Ctrl	F	Endothelial	F(2,15)=13.773	0.000402	*	0.002948
time	Lead	F	Endothelial	F(2,15)=21.679	3.76e-05	*	0.00049632
time	DEHP	F	Endothelial	F(2,14)=6.786	0.009	*	0.02475
time	Ctrl	M	Endothelial	F(2,15)=11.977	0.000779	*	0.00399554
time	Lead	M	Endothelial	F(2,16)=2.276	0.135		0.2025
time	DEHP	M	Endothelial	F(2,16)=6.223	0.01	*	0.0264
time	Ctrl	F	Fibroblast	F(2,15)=1.112	0.354		0.4248
time	Lead	F	Fibroblast	F(2,15)=4.726	0.026	*	0.052
time	DEHP	F	Fibroblast	F(2,14)=0.547	0.591		0.639443
time	Ctrl	M	Fibroblast	F(2,15)=11.95	0.000787	*	0.00399554
time	Lead	M	Fibroblast	F(2,16)=21.507	2.92e-05	*	0.0004818
time	DEHP	M	Fibroblast	F(2,16)=3.813	0.044	*	0.0806667
time	Ctrl	F	Lymphoid	F(2,15)=3.536	0.055		0.0955263
time	Lead	F	Lymphoid	F(2,15)=5.207	0.019	*	0.0418
time	DEHP	F	Lymphoid	F(2,14)=1.892	0.187		0.274267
time	Ctrl	M	Lymphoid	F(2,15)=11.555	0.000918	*	0.004125
time	Lead	M	Lymphoid	F(2,16)=0.248	0.783		0.820286
time	DEHP	M	Lymphoid	F(2,16)=33.697	1.84e-06	*	0.00012144
time	Ctrl	F	Mesothelial	F(2,15)=3.653	0.051		0.090973
time	Lead	F	Mesothelial	F(2,15)=1.586	0.237		0.328625
time	DEHP	F	Mesothelial	F(2,14)=1.795	0.202		0.289826
time	Ctrl	M	Mesothelial	F(2,15)=11.317	0.001	*	0.004125
time	Lead	M	Mesothelial	F(2,16)=5.647	0.014	*	0.0342222
time	DEHP	M	Mesothelial	F(2,16)=1.568	0.239		0.328625
time	Ctrl	F	Myeloid	F(2,15)=27.563	9.47e-06	*	0.00031251
time	Lead	F	Myeloid	F(2,15)=2.461	0.119		0.184186
time	DEHP	F	Myeloid	F(2,14)=12.978	0.000648	*	0.003888
time	Ctrl	M	Myeloid	F(2,15)=15.263	0.000242	*	0.00228171
time	Lead	M	Myeloid	F(2,16)=18.536	6.82e-05	*	0.0007502
time	DEHP	M	Myeloid	F(2,16)=5.258	0.018	*	0.0409655
time	Ctrl	F	Neuronal	F(2,15)=0.553	0.586		0.639443
time	Lead	F	Neuronal	F(2,15)=5.084	0.021	*	0.0447097
time	DEHP	F	Neuronal	F(2,14)=1.487	0.26		0.350204
time	Ctrl	M	Neuronal	F(2,15)=1.386	0.28		0.364941
time	Lead	M	Neuronal	F(2,16)=6.046	0.011	*	0.0279231
time	DEHP	M	Neuronal	F(2,16)=1.061	0.369		0.428421
time	Ctrl	F	Pericytes	F(2,15)=1.063	0.37		0.428421
time	Lead	F	Pericytes	F(2,15)=2.59	0.108		0.173854
time	DEHP	F	Pericytes	F(2,14)=0.199	0.822		0.847687
time	Ctrl	M	Pericytes	F(2,15)=4.773	0.025	*	0.0515625
time	Lead	M	Pericytes	F(2,16)=0.256	0.777		0.820286
time	DEHP	M	Pericytes	F(2,16)=0.675	0.523		0.585051
time	Ctrl	F	Smooth_muscle_cells	F(2,15)=7.934	0.004	*	0.0138947
time	Lead	F	Smooth_muscle_cells	F(2,15)=0.145	0.867		0.867
time	DEHP	F	Smooth_muscle_cells	F(2,14)=7.041	0.008	*	0.0229565
time	Ctrl	M	Smooth_muscle_cells	F(2,15)=22.953	2.73e-05	*	0.0004818
time	Lead	M	Smooth_muscle_cells	F(2,16)=0.791	0.47		0.534828
time	DEHP	M	Smooth_muscle_cells	F(2,16)=6.828	0.007	*	0.022
time	Ctrl	F	Ventricular_Cardiomyocyte	F(2,15)=14.723	0.00029	*	0.0023925
time	Lead	F	Ventricular_Cardiomyocyte	F(2,15)=3.318	0.064		0.108308
time	DEHP	F	Ventricular_Cardiomyocyte	F(2,14)=2.476	0.12		0.184186
time	Ctrl	M	Ventricular_Cardiomyocyte	F(2,15)=12.741	0.000584	*	0.0038544
time	Lead	M	Ventricular_Cardiomyocyte	F(2,16)=10.987	0.000993	*	0.004125
time	DEHP	M	Ventricular_Cardiomyocyte	F(2,16)=4.26	0.033	*	0.0622286

### Sheet: Sheet2
Summary of cell proportion pairwise T-tests result for different time points
Group	Sex	CellType	group1	group2	n1	n2	p	p.signif	p.adj	p.adj.signif
Ctrl	F	Adipocytes	10month	5month	6	6	0.00217	**	0.00651	**
Ctrl	F	Adipocytes	10month	pnd21	6	6	0.00241	**	0.00722	**
Ctrl	F	Adipocytes	5month	pnd21	6	6	0.96	ns	1	ns
Lead	F	Adipocytes	10month	5month	5	6	0.0784	ns	0.235	ns
Lead	F	Adipocytes	10month	pnd21	5	7	0.00914	**	0.0274	*
Lead	F	Adipocytes	5month	pnd21	6	7	0.292	ns	0.876	ns
DEHP	F	Adipocytes	10month	5month	6	5	0.357	ns	1	ns
DEHP	F	Adipocytes	10month	pnd21	6	6	0.00138	**	0.00414	**
DEHP	F	Adipocytes	5month	pnd21	5	6	0.0131	*	0.0394	*
Ctrl	M	Adipocytes	10month	5month	6	6	0.00294	**	0.00882	**
Ctrl	M	Adipocytes	10month	pnd21	6	6	0.00544	**	0.0163	*
Ctrl	M	Adipocytes	5month	pnd21	6	6	0.768	ns	1	ns
Lead	M	Adipocytes	10month	5month	6	6	0.828	ns	1	ns
Lead	M	Adipocytes	10month	pnd21	6	7	0.00881	**	0.0264	*
Lead	M	Adipocytes	5month	pnd21	6	7	0.00545	**	0.0163	*
DEHP	M	Adipocytes	10month	5month	6	7	0.44	ns	1	ns
DEHP	M	Adipocytes	10month	pnd21	6	6	0.0348	*	0.104	ns
DEHP	M	Adipocytes	5month	pnd21	7	6	0.00575	**	0.0172	*
Ctrl	F	Atrial_Cardiomyocyte	10month	5month	6	6	0.852	ns	1	ns
Ctrl	F	Atrial_Cardiomyocyte	10month	pnd21	6	6	0.715	ns	1	ns
Ctrl	F	Atrial_Cardiomyocyte	5month	pnd21	6	6	0.582	ns	1	ns
Lead	F	Atrial_Cardiomyocyte	10month	5month	5	6	0.229	ns	0.687	ns
Lead	F	Atrial_Cardiomyocyte	10month	pnd21	5	7	0.136	ns	0.407	ns
Lead	F	Atrial_Cardiomyocyte	5month	pnd21	6	7	0.772	ns	1	ns
DEHP	F	Atrial_Cardiomyocyte	10month	5month	6	5	0.526	ns	1	ns
DEHP	F	Atrial_Cardiomyocyte	10month	pnd21	6	6	0.141	ns	0.423	ns
DEHP	F	Atrial_Cardiomyocyte	5month	pnd21	5	6	0.416	ns	1	ns
Ctrl	M	Atrial_Cardiomyocyte	10month	5month	6	6	0.514	ns	1	ns
Ctrl	M	Atrial_Cardiomyocyte	10month	pnd21	6	6	0.119	ns	0.358	ns
Ctrl	M	Atrial_Cardiomyocyte	5month	pnd21	6	6	0.341	ns	1	ns
Lead	M	Atrial_Cardiomyocyte	10month	5month	6	6	0.171	ns	0.512	ns
Lead	M	Atrial_Cardiomyocyte	10month	pnd21	6	7	0.86	ns	1	ns
Lead	M	Atrial_Cardiomyocyte	5month	pnd21	6	7	0.209	ns	0.627	ns
DEHP	M	Atrial_Cardiomyocyte	10month	5month	6	7	0.594	ns	1	ns
DEHP	M	Atrial_Cardiomyocyte	10month	pnd21	6	6	0.126	ns	0.379	ns
DEHP	M	Atrial_Cardiomyocyte	5month	pnd21	7	6	0.0414	*	0.124	ns
Ctrl	F	Endothelial	10month	5month	6	6	0.000105	***	0.000316	***
Ctrl	F	Endothelial	10month	pnd21	6	6	0.00664	**	0.0199	*
Ctrl	F	Endothelial	5month	pnd21	6	6	0.0568	ns	0.17	ns
Lead	F	Endothelial	10month	5month	5	6	8.8e-06	****	2.64e-05	****
Lead	F	Endothelial	10month	pnd21	5	7	0.00116	**	0.00349	**
Lead	F	Endothelial	5month	pnd21	6	7	0.00997	**	0.0299	*
DEHP	F	Endothelial	10month	5month	6	5	0.0313	*	0.0938	ns
DEHP	F	Endothelial	10month	pnd21	6	6	0.00288	**	0.00864	**
DEHP	F	Endothelial	5month	pnd21	5	6	0.315	ns	0.945	ns
Ctrl	M	Endothelial	10month	5month	6	6	0.000505	***	0.00151	**
Ctrl	M	Endothelial	10month	pnd21	6	6	0.00107	**	0.0032	**
Ctrl	M	Endothelial	5month	pnd21	6	6	0.716	ns	1	ns
Lead	M	Endothelial	10month	5month	6	6	0.215	ns	0.646	ns
Lead	M	Endothelial	10month	pnd21	6	7	0.0498	*	0.149	ns
Lead	M	Endothelial	5month	pnd21	6	7	0.445	ns	1	ns
DEHP	M	Endothelial	10month	5month	6	7	0.00823	**	0.0247	*
DEHP	M	Endothelial	10month	pnd21	6	6	0.00644	**	0.0193	*
DEHP	M	Endothelial	5month	pnd21	7	6	0.817	ns	1	ns
Ctrl	F	Fibroblast	10month	5month	6	6	0.548	ns	1	ns
Ctrl	F	Fibroblast	10month	pnd21	6	6	0.398	ns	1	ns
Ctrl	F	Fibroblast	5month	pnd21	6	6	0.158	ns	0.475	ns
Lead	F	Fibroblast	10month	5month	5	6	0.345	ns	1	ns
Lead	F	Fibroblast	10month	pnd21	5	7	0.0831	ns	0.249	ns
Lead	F	Fibroblast	5month	pnd21	6	7	0.00868	**	0.026	*
DEHP	F	Fibroblast	10month	5month	6	5	0.922	ns	1	ns
DEHP	F	Fibroblast	10month	pnd21	6	6	0.4	ns	1	ns
DEHP	F	Fibroblast	5month	pnd21	5	6	0.37	ns	1	ns
Ctrl	M	Fibroblast	10month	5month	6	6	1	ns	1	ns
Ctrl	M	Fibroblast	10month	pnd21	6	6	0.000722	***	0.00217	**
Ctrl	M	Fibroblast	5month	pnd21	6	6	0.000722	***	0.00217	**
Lead	M	Fibroblast	10month	5month	6	6	0.9	ns	1	ns
Lead	M	Fibroblast	10month	pnd21	6	7	3.47e-05	****	0.000104	***
Lead	M	Fibroblast	5month	pnd21	6	7	4.49e-05	****	0.000135	***
DEHP	M	Fibroblast	10month	5month	6	7	0.216	ns	0.647	ns
DEHP	M	Fibroblast	10month	pnd21	6	6	0.014	*	0.0421	*
DEHP	M	Fibroblast	5month	pnd21	7	6	0.136	ns	0.407	ns
Ctrl	F	Lymphoid	10month	5month	6	6	0.54	ns	1	ns
Ctrl	F	Lymphoid	10month	pnd21	6	6	0.0221	*	0.0664	ns
Ctrl	F	Lymphoid	5month	pnd21	6	6	0.0735	ns	0.221	ns
Lead	F	Lymphoid	10month	5month	5	6	0.586	ns	1	ns
Lead	F	Lymphoid	10month	pnd21	5	7	0.0102	*	0.0305	*
Lead	F	Lymphoid	5month	pnd21	6	7	0.0252	*	0.0755	ns
DEHP	F	Lymphoid	10month	5month	6	5	0.333	ns	0.999	ns
DEHP	F	Lymphoid	10month	pnd21	6	6	0.0724	ns	0.217	ns
DEHP	F	Lymphoid	5month	pnd21	5	6	0.409	ns	1	ns
Ctrl	M	Lymphoid	10month	5month	6	6	0.236	ns	0.707	ns
Ctrl	M	Lymphoid	10month	pnd21	6	6	0.00032	***	0.000959	***
Ctrl	M	Lymphoid	5month	pnd21	6	6	0.00391	**	0.0117	*
Lead	M	Lymphoid	10month	5month	6	6	0.492	ns	1	ns
Lead	M	Lymphoid	10month	pnd21	6	7	0.744	ns	1	ns
Lead	M	Lymphoid	5month	pnd21	6	7	0.696	ns	1	ns
DEHP	M	Lymphoid	10month	5month	6	7	1.19e-05	****	3.57e-05	****
DEHP	M	Lymphoid	10month	pnd21	6	6	7.69e-07	****	2.31e-06	****
DEHP	M	Lymphoid	5month	pnd21	7	6	0.0815	ns	0.245	ns
Ctrl	F	Mesothelial	10month	5month	6	6	0.0698	ns	0.209	ns
Ctrl	F	Mesothelial	10month	pnd21	6	6	0.531	ns	1	ns
Ctrl	F	Mesothelial	5month	pnd21	6	6	0.0203	*	0.0609	ns
Lead	F	Mesothelial	10month	5month	5	6	0.24	ns	0.72	ns
Lead	F	Mesothelial	10month	pnd21	5	7	0.099	ns	0.297	ns
Lead	F	Mesothelial	5month	pnd21	6	7	0.611	ns	1	ns
DEHP	F	Mesothelial	10month	5month	6	5	0.557	ns	1	ns
DEHP	F	Mesothelial	10month	pnd21	6	6	0.217	ns	0.651	ns
DEHP	F	Mesothelial	5month	pnd21	5	6	0.088	ns	0.264	ns
Ctrl	M	Mesothelial	10month	5month	6	6	0.00205	**	0.00614	**
Ctrl	M	Mesothelial	10month	pnd21	6	6	0.491	ns	1	ns
Ctrl	M	Mesothelial	5month	pnd21	6	6	0.000489	***	0.00147	**
Lead	M	Mesothelial	10month	5month	6	6	0.0345	*	0.104	ns
Lead	M	Mesothelial	10month	pnd21	6	7	0.00466	**	0.014	*
Lead	M	Mesothelial	5month	pnd21	6	7	0.388	ns	1	ns
DEHP	M	Mesothelial	10month	5month	6	7	0.148	ns	0.444	ns
DEHP	M	Mesothelial	10month	pnd21	6	6	0.137	ns	0.411	ns
DEHP	M	Mesothelial	5month	pnd21	7	6	0.918	ns	1	ns
Ctrl	F	Myeloid	10month	5month	6	6	7.73e-06	****	2.32e-05	****
Ctrl	F	Myeloid	10month	pnd21	6	6	1.75e-05	****	5.25e-05	****
Ctrl	F	Myeloid	5month	pnd21	6	6	0.647	ns	1	ns
Lead	F	Myeloid	10month	5month	5	6	0.0656	ns	0.197	ns
Lead	F	Myeloid	10month	pnd21	5	7	0.0719	ns	0.216	ns
Lead	F	Myeloid	5month	pnd21	6	7	0.903	ns	1	ns
DEHP	F	Myeloid	10month	5month	6	5	0.000886	***	0.00266	**
DEHP	F	Myeloid	10month	pnd21	6	6	0.000467	***	0.0014	**
DEHP	F	Myeloid	5month	pnd21	5	6	0.905	ns	1	ns
Ctrl	M	Myeloid	10month	5month	6	6	8.23e-05	****	0.000247	***
Ctrl	M	Myeloid	10month	pnd21	6	6	0.00144	**	0.00432	**
Ctrl	M	Myeloid	5month	pnd21	6	6	0.168	ns	0.505	ns
Lead	M	Myeloid	10month	5month	6	6	2.17e-05	****	6.52e-05	****
Lead	M	Myeloid	10month	pnd21	6	7	0.00055	***	0.00165	**
Lead	M	Myeloid	5month	pnd21	6	7	0.0845	ns	0.254	ns
DEHP	M	Myeloid	10month	5month	6	7	0.00732	**	0.022	*
DEHP	M	Myeloid	10month	pnd21	6	6	0.0244	*	0.0732	ns
DEHP	M	Myeloid	5month	pnd21	7	6	0.629	ns	1	ns
Ctrl	F	Neuronal	10month	5month	6	6	0.504	ns	1	ns
Ctrl	F	Neuronal	10month	pnd21	6	6	0.318	ns	0.953	ns
Ctrl	F	Neuronal	5month	pnd21	6	6	0.732	ns	1	ns
Lead	F	Neuronal	10month	5month	5	6	0.0602	ns	0.181	ns
Lead	F	Neuronal	10month	pnd21	5	7	0.00627	**	0.0188	*
Lead	F	Neuronal	5month	pnd21	6	7	0.276	ns	0.829	ns
DEHP	F	Neuronal	10month	5month	6	5	0.401	ns	1	ns
DEHP	F	Neuronal	10month	pnd21	6	6	0.107	ns	0.32	ns
DEHP	F	Neuronal	5month	pnd21	5	6	0.45	ns	1	ns
Ctrl	M	Neuronal	10month	5month	6	6	0.117	ns	0.351	ns
Ctrl	M	Neuronal	10month	pnd21	6	6	0.463	ns	1	ns
Ctrl	M	Neuronal	5month	pnd21	6	6	0.378	ns	1	ns
Lead	M	Neuronal	10month	5month	6	6	0.694	ns	1	ns
Lead	M	Neuronal	10month	pnd21	6	7	0.00606	**	0.0182	*
Lead	M	Neuronal	5month	pnd21	6	7	0.0144	*	0.0431	*
DEHP	M	Neuronal	10month	5month	6	7	0.49	ns	1	ns
DEHP	M	Neuronal	10month	pnd21	6	6	0.481	ns	1	ns
DEHP	M	Neuronal	5month	pnd21	7	6	0.165	ns	0.494	ns
Ctrl	F	Pericytes	10month	5month	6	6	0.565	ns	1	ns
Ctrl	F	Pericytes	10month	pnd21	6	6	0.168	ns	0.503	ns
Ctrl	F	Pericytes	5month	pnd21	6	6	0.403	ns	1	ns
Lead	F	Pericytes	10month	5month	5	6	0.119	ns	0.357	ns
Lead	F	Pericytes	10month	pnd21	5	7	0.0419	*	0.126	ns
Lead	F	Pericytes	5month	pnd21	6	7	0.596	ns	1	ns
DEHP	F	Pericytes	10month	5month	6	5	0.901	ns	1	ns
DEHP	F	Pericytes	10month	pnd21	6	6	0.556	ns	1	ns
DEHP	F	Pericytes	5month	pnd21	5	6	0.66	ns	1	ns
Ctrl	M	Pericytes	10month	5month	6	6	0.0827	ns	0.248	ns
Ctrl	M	Pericytes	10month	pnd21	6	6	0.00783	**	0.0235	*
Ctrl	M	Pericytes	5month	pnd21	6	6	0.246	ns	0.738	ns
Lead	M	Pericytes	10month	5month	6	6	0.526	ns	1	ns
Lead	M	Pericytes	10month	pnd21	6	7	0.56	ns	1	ns
Lead	M	Pericytes	5month	pnd21	6	7	0.939	ns	1	ns
DEHP	M	Pericytes	10month	5month	6	7	0.296	ns	0.888	ns
DEHP	M	Pericytes	10month	pnd21	6	6	0.849	ns	1	ns
DEHP	M	Pericytes	5month	pnd21	7	6	0.392	ns	1	ns
Ctrl	F	Smooth_muscle_cells	10month	5month	6	6	0.0607	ns	0.182	ns
Ctrl	F	Smooth_muscle_cells	10month	pnd21	6	6	0.0012	**	0.0036	**
Ctrl	F	Smooth_muscle_cells	5month	pnd21	6	6	0.0694	ns	0.208	ns
Lead	F	Smooth_muscle_cells	10month	5month	5	6	0.726	ns	1	ns
Lead	F	Smooth_muscle_cells	10month	pnd21	5	7	0.898	ns	1	ns
Lead	F	Smooth_muscle_cells	5month	pnd21	6	7	0.607	ns	1	ns
DEHP	F	Smooth_muscle_cells	10month	5month	6	5	0.137	ns	0.41	ns
DEHP	F	Smooth_muscle_cells	10month	pnd21	6	6	0.00217	**	0.00652	**
DEHP	F	Smooth_muscle_cells	5month	pnd21	5	6	0.0662	ns	0.199	ns
Ctrl	M	Smooth_muscle_cells	10month	5month	6	6	0.0008	***	0.0024	**
Ctrl	M	Smooth_muscle_cells	10month	pnd21	6	6	7.02e-06	****	2.1e-05	****
Ctrl	M	Smooth_muscle_cells	5month	pnd21	6	6	0.0234	*	0.0701	ns
Lead	M	Smooth_muscle_cells	10month	5month	6	6	0.774	ns	1	ns
Lead	M	Smooth_muscle_cells	10month	pnd21	6	7	0.384	ns	1	ns
Lead	M	Smooth_muscle_cells	5month	pnd21	6	7	0.249	ns	0.746	ns
DEHP	M	Smooth_muscle_cells	10month	5month	6	7	0.178	ns	0.533	ns
DEHP	M	Smooth_muscle_cells	10month	pnd21	6	6	0.0438	*	0.131	ns
DEHP	M	Smooth_muscle_cells	5month	pnd21	7	6	0.00202	**	0.00606	**
Ctrl	F	Ventricular_Cardiomyocyte	10month	5month	6	6	0.000697	***	0.00209	**
Ctrl	F	Ventricular_Cardiomyocyte	10month	pnd21	6	6	0.000145	***	0.000434	***
Ctrl	F	Ventricular_Cardiomyocyte	5month	pnd21	6	6	0.439	ns	1	ns
Lead	F	Ventricular_Cardiomyocyte	10month	5month	5	6	0.0225	*	0.0675	ns
Lead	F	Ventricular_Cardiomyocyte	10month	pnd21	5	7	0.0962	ns	0.289	ns
Lead	F	Ventricular_Cardiomyocyte	5month	pnd21	6	7	0.382	ns	1	ns
DEHP	F	Ventricular_Cardiomyocyte	10month	5month	6	5	0.208	ns	0.623	ns
DEHP	F	Ventricular_Cardiomyocyte	10month	pnd21	6	6	0.0448	*	0.134	ns
DEHP	F	Ventricular_Cardiomyocyte	5month	pnd21	5	6	0.448	ns	1	ns
Ctrl	M	Ventricular_Cardiomyocyte	10month	5month	6	6	0.00175	**	0.00526	**
Ctrl	M	Ventricular_Cardiomyocyte	10month	pnd21	6	6	0.000244	***	0.000731	***
Ctrl	M	Ventricular_Cardiomyocyte	5month	pnd21	6	6	0.342	ns	1	ns
Lead	M	Ventricular_Cardiomyocyte	10month	5month	6	6	0.0609	ns	0.183	ns
Lead	M	Ventricular_Cardiomyocyte	10month	pnd21	6	7	0.000259	***	0.000778	***
Lead	M	Ventricular_Cardiomyocyte	5month	pnd21	6	7	0.0205	*	0.0615	ns
DEHP	M	Ventricular_Cardiomyocyte	10month	5month	6	7	0.383	ns	1	ns
DEHP	M	Ventricular_Cardiomyocyte	10month	pnd21	6	6	0.0118	*	0.0355	*
DEHP	M	Ventricular_Cardiomyocyte	5month	pnd21	7	6	0.0572	ns	0.171	ns

### Sheet: Sheet3
Summary of cell proportion ANOVA test result for treatment group
Effect	Group	Sex	CellType	F	p	p<.05	adj.Pval
group	pnd21	F	Adipocytes	F(2,16)=0.739	0.493		0.741
group	5month	F	Adipocytes	F(2,14)=1.668	0.224		0.64
group	10month	F	Adipocytes	F(2,14)=1.296	0.305		0.704516
group	pnd21	M	Adipocytes	F(2,16)=0.28	0.759		0.834643
group	5month	M	Adipocytes	F(2,16)=5.165	0.019	*	0.565
group	10month	M	Adipocytes	F(2,15)=1.165	0.339		0.704516
group	pnd21	F	Atrial_Cardiomyocyte	F(2,16)=2.598	0.105		0.565
group	5month	F	Atrial_Cardiomyocyte	F(2,14)=0.058	0.944		0.944
group	10month	F	Atrial_Cardiomyocyte	F(2,14)=0.097	0.908		0.93661
group	pnd21	M	Atrial_Cardiomyocyte	F(2,16)=1.979	0.171		0.64
group	5month	M	Atrial_Cardiomyocyte	F(2,16)=0.539	0.594		0.764681
group	10month	M	Atrial_Cardiomyocyte	F(2,15)=0.383	0.688		0.807692
group	pnd21	F	Endothelial	F(2,16)=0.763	0.483		0.741
group	5month	F	Endothelial	F(2,14)=2.558	0.113		0.565
group	10month	F	Endothelial	F(2,14)=0.686	0.52		0.743721
group	pnd21	M	Endothelial	F(2,16)=0.088	0.916		0.93661
group	5month	M	Endothelial	F(2,16)=1.654	0.222		0.64
group	10month	M	Endothelial	F(2,15)=0.739	0.494		0.741
group	pnd21	F	Fibroblast	F(2,16)=1.138	0.345		0.704516
group	5month	F	Fibroblast	F(2,14)=0.463	0.639		0.7668
group	10month	F	Fibroblast	F(2,14)=0.083	0.921		0.93661
group	pnd21	M	Fibroblast	F(2,16)=0.494	0.619		0.7668
group	5month	M	Fibroblast	F(2,16)=2.246	0.138		0.591429
group	10month	M	Fibroblast	F(2,15)=0.669	0.527		0.743721
group	pnd21	F	Lymphoid	F(2,16)=0.258	0.776		0.834643
group	5month	F	Lymphoid	F(2,14)=1.116	0.355		0.704516
group	10month	F	Lymphoid	F(2,14)=0.659	0.533		0.743721
group	pnd21	M	Lymphoid	F(2,16)=0.951	0.407		0.74
group	5month	M	Lymphoid	F(2,16)=2.946	0.081		0.565
group	10month	M	Lymphoid	F(2,15)=4.624	0.027	*	0.565
group	pnd21	F	Myeloid	F(2,16)=2.563	0.108		0.565
group	5month	F	Myeloid	F(2,14)=1.885	0.188		0.64
group	10month	F	Myeloid	F(2,14)=0.254	0.779		0.834643
group	pnd21	M	Myeloid	F(2,16)=1.522	0.248		0.676364
group	5month	M	Myeloid	F(2,16)=2.955	0.081		0.565
group	10month	M	Myeloid	F(2,15)=0.561	0.582		0.764681
group	pnd21	F	Neuronal	F(2,16)=1.678	0.218		0.64
group	5month	F	Neuronal	F(2,14)=0.784	0.476		0.741
group	10month	F	Neuronal	F(2,14)=0.59	0.567		0.764681
group	pnd21	M	Neuronal	F(2,16)=4.228	0.034	*	0.565
group	5month	M	Neuronal	F(2,16)=1.8	0.197		0.64
group	10month	M	Neuronal	F(2,15)=1.151	0.343		0.704516
group	pnd21	F	Pericytes	F(2,16)=2.993	0.079		0.565
group	5month	F	Pericytes	F(2,14)=0.833	0.455		0.741
group	10month	F	Pericytes	F(2,14)=1.141	0.348		0.704516
group	pnd21	M	Pericytes	F(2,16)=0.883	0.433		0.741
group	5month	M	Pericytes	F(2,16)=1.108	0.354		0.704516
group	10month	M	Pericytes	F(2,15)=0.783	0.475		0.741
group	pnd21	F	Smooth_muscle_cells	F(2,16)=2.346	0.128		0.590769
group	5month	F	Smooth_muscle_cells	F(2,14)=0.532	0.599		0.764681
group	10month	F	Smooth_muscle_cells	F(2,14)=3.375	0.064		0.565
group	pnd21	M	Smooth_muscle_cells	F(2,16)=2.081	0.157		0.628
group	5month	M	Smooth_muscle_cells	F(2,16)=3.184	0.069		0.565
group	10month	M	Smooth_muscle_cells	F(2,15)=1.15	0.343		0.704516
group	pnd21	F	Ventricular_Cardiomyocyte	F(2,16)=0.983	0.396		0.74
group	5month	F	Ventricular_Cardiomyocyte	F(2,14)=1.088	0.364		0.704516
group	10month	F	Ventricular_Cardiomyocyte	F(2,14)=0.274	0.764		0.834643
group	pnd21	M	Ventricular_Cardiomyocyte	F(2,16)=0.47	0.634		0.7668
group	5month	M	Ventricular_Cardiomyocyte	F(2,16)=2.522	0.112		0.565
group	10month	M	Ventricular_Cardiomyocyte	F(2,15)=0.365	0.7		0.807692

### Sheet: Sheet4
Summary of cell proportion pairwise T-tests result for treatment group
Time	Sex	CellType	group1	group2	n1	n2	p	p.signif	p.adj	p.adj.signif
pnd21	F	Adipocytes	Ctrl	DEHP	6	6	0.903	ns	1	ns
pnd21	F	Adipocytes	Ctrl	Lead	6	7	0.347	ns	1	ns
pnd21	F	Adipocytes	DEHP	Lead	6	7	0.288	ns	0.865	ns
5month	F	Adipocytes	Ctrl	DEHP	6	5	0.0916	ns	0.275	ns
5month	F	Adipocytes	Ctrl	Lead	6	6	0.304	ns	0.911	ns
5month	F	Adipocytes	DEHP	Lead	5	6	0.441	ns	1	ns
10month	F	Adipocytes	Ctrl	DEHP	6	6	0.426	ns	1	ns
10month	F	Adipocytes	Ctrl	Lead	6	5	0.13	ns	0.39	ns
10month	F	Adipocytes	DEHP	Lead	6	5	0.422	ns	1	ns
pnd21	M	Adipocytes	Ctrl	DEHP	6	6	0.73	ns	1	ns
pnd21	M	Adipocytes	Ctrl	Lead	6	7	0.707	ns	1	ns
pnd21	M	Adipocytes	DEHP	Lead	6	7	0.466	ns	1	ns
5month	M	Adipocytes	Ctrl	DEHP	6	7	0.0101	*	0.0304	*
5month	M	Adipocytes	Ctrl	Lead	6	6	0.0168	*	0.0504	ns
5month	M	Adipocytes	DEHP	Lead	7	6	0.887	ns	1	ns
10month	M	Adipocytes	Ctrl	DEHP	6	6	0.154	ns	0.461	ns
10month	M	Adipocytes	Ctrl	Lead	6	6	0.341	ns	1	ns
10month	M	Adipocytes	DEHP	Lead	6	6	0.611	ns	1	ns
pnd21	F	Atrial_Cardiomyocyte	Ctrl	DEHP	6	6	0.0412	*	0.124	ns
pnd21	F	Atrial_Cardiomyocyte	Ctrl	Lead	6	7	0.13	ns	0.39	ns
pnd21	F	Atrial_Cardiomyocyte	DEHP	Lead	6	7	0.489	ns	1	ns
5month	F	Atrial_Cardiomyocyte	Ctrl	DEHP	6	5	0.807	ns	1	ns
5month	F	Atrial_Cardiomyocyte	Ctrl	Lead	6	6	0.752	ns	1	ns
5month	F	Atrial_Cardiomyocyte	DEHP	Lead	5	6	0.954	ns	1	ns
10month	F	Atrial_Cardiomyocyte	Ctrl	DEHP	6	6	0.892	ns	1	ns
10month	F	Atrial_Cardiomyocyte	Ctrl	Lead	6	5	0.672	ns	1	ns
10month	F	Atrial_Cardiomyocyte	DEHP	Lead	6	5	0.768	ns	1	ns
pnd21	M	Atrial_Cardiomyocyte	Ctrl	DEHP	6	6	0.318	ns	0.955	ns
pnd21	M	Atrial_Cardiomyocyte	Ctrl	Lead	6	7	0.371	ns	1	ns
pnd21	M	Atrial_Cardiomyocyte	DEHP	Lead	6	7	0.0641	ns	0.192	ns
5month	M	Atrial_Cardiomyocyte	Ctrl	DEHP	6	7	0.596	ns	1	ns
5month	M	Atrial_Cardiomyocyte	Ctrl	Lead	6	6	0.315	ns	0.944	ns
5month	M	Atrial_Cardiomyocyte	DEHP	Lead	7	6	0.599	ns	1	ns
10month	M	Atrial_Cardiomyocyte	Ctrl	DEHP	6	6	0.57	ns	1	ns
10month	M	Atrial_Cardiomyocyte	Ctrl	Lead	6	6	0.404	ns	1	ns
10month	M	Atrial_Cardiomyocyte	DEHP	Lead	6	6	0.785	ns	1	ns
pnd21	F	Endothelial	Ctrl	DEHP	6	6	0.33	ns	0.99	ns
pnd21	F	Endothelial	Ctrl	Lead	6	7	0.927	ns	1	ns
pnd21	F	Endothelial	DEHP	Lead	6	7	0.273	ns	0.818	ns
5month	F	Endothelial	Ctrl	DEHP	6	5	0.0779	ns	0.234	ns
5month	F	Endothelial	Ctrl	Lead	6	6	0.868	ns	1	ns
5month	F	Endothelial	DEHP	Lead	5	6	0.0582	ns	0.175	ns
10month	F	Endothelial	Ctrl	DEHP	6	6	0.512	ns	1	ns
10month	F	Endothelial	Ctrl	Lead	6	5	0.61	ns	1	ns
10month	F	Endothelial	DEHP	Lead	6	5	0.264	ns	0.793	ns
pnd21	M	Endothelial	Ctrl	DEHP	6	6	0.749	ns	1	ns
pnd21	M	Endothelial	Ctrl	Lead	6	7	0.955	ns	1	ns
pnd21	M	Endothelial	DEHP	Lead	6	7	0.698	ns	1	ns
5month	M	Endothelial	Ctrl	DEHP	6	7	0.182	ns	0.546	ns
5month	M	Endothelial	Ctrl	Lead	6	6	0.104	ns	0.313	ns
5month	M	Endothelial	DEHP	Lead	7	6	0.7	ns	1	ns
10month	M	Endothelial	Ctrl	DEHP	6	6	0.457	ns	1	ns
10month	M	Endothelial	Ctrl	Lead	6	6	0.248	ns	0.745	ns
10month	M	Endothelial	DEHP	Lead	6	6	0.668	ns	1	ns
pnd21	F	Fibroblast	Ctrl	DEHP	6	6	0.79	ns	1	ns
pnd21	F	Fibroblast	Ctrl	Lead	6	7	0.276	ns	0.827	ns
pnd21	F	Fibroblast	DEHP	Lead	6	7	0.178	ns	0.534	ns
5month	F	Fibroblast	Ctrl	DEHP	6	5	0.603	ns	1	ns
5month	F	Fibroblast	Ctrl	Lead	6	6	0.659	ns	1	ns
5month	F	Fibroblast	DEHP	Lead	5	6	0.352	ns	1	ns
10month	F	Fibroblast	Ctrl	DEHP	6	6	0.85	ns	1	ns
10month	F	Fibroblast	Ctrl	Lead	6	5	0.826	ns	1	ns
10month	F	Fibroblast	DEHP	Lead	6	5	0.689	ns	1	ns
pnd21	M	Fibroblast	Ctrl	DEHP	6	6	0.77	ns	1	ns
pnd21	M	Fibroblast	Ctrl	Lead	6	7	0.521	ns	1	ns
pnd21	M	Fibroblast	DEHP	Lead	6	7	0.349	ns	1	ns
5month	M	Fibroblast	Ctrl	DEHP	6	7	0.0718	ns	0.215	ns
5month	M	Fibroblast	Ctrl	Lead	6	6	0.807	ns	1	ns
5month	M	Fibroblast	DEHP	Lead	7	6	0.114	ns	0.343	ns
10month	M	Fibroblast	Ctrl	DEHP	6	6	0.287	ns	0.861	ns
10month	M	Fibroblast	Ctrl	Lead	6	6	0.408	ns	1	ns
10month	M	Fibroblast	DEHP	Lead	6	6	0.803	ns	1	ns
pnd21	F	Lymphoid	Ctrl	DEHP	6	6	0.845	ns	1	ns
pnd21	F	Lymphoid	Ctrl	Lead	6	7	0.632	ns	1	ns
pnd21	F	Lymphoid	DEHP	Lead	6	7	0.498	ns	1	ns
5month	F	Lymphoid	Ctrl	DEHP	6	5	0.258	ns	0.774	ns
5month	F	Lymphoid	Ctrl	Lead	6	6	0.811	ns	1	ns
5month	F	Lymphoid	DEHP	Lead	5	6	0.18	ns	0.539	ns
10month	F	Lymphoid	Ctrl	DEHP	6	6	0.382	ns	1	ns
10month	F	Lymphoid	Ctrl	Lead	6	5	0.85	ns	1	ns
10month	F	Lymphoid	DEHP	Lead	6	5	0.31	ns	0.93	ns
pnd21	M	Lymphoid	Ctrl	DEHP	6	6	0.836	ns	1	ns
pnd21	M	Lymphoid	Ctrl	Lead	6	7	0.307	ns	0.921	ns
pnd21	M	Lymphoid	DEHP	Lead	6	7	0.221	ns	0.662	ns
5month	M	Lymphoid	Ctrl	DEHP	6	7	0.0312	*	0.0937	ns
5month	M	Lymphoid	Ctrl	Lead	6	6	0.107	ns	0.322	ns
5month	M	Lymphoid	DEHP	Lead	7	6	0.563	ns	1	ns
10month	M	Lymphoid	Ctrl	DEHP	6	6	0.0793	ns	0.238	ns
10month	M	Lymphoid	Ctrl	Lead	6	6	0.278	ns	0.833	ns
10month	M	Lymphoid	DEHP	Lead	6	6	0.0088	**	0.0264	*
pnd21	F	Myeloid	Ctrl	DEHP	6	6	0.399	ns	1	ns
pnd21	F	Myeloid	Ctrl	Lead	6	7	0.0398	*	0.119	ns
pnd21	F	Myeloid	DEHP	Lead	6	7	0.199	ns	0.598	ns
5month	F	Myeloid	Ctrl	DEHP	6	5	0.302	ns	0.907	ns
5month	F	Myeloid	Ctrl	Lead	6	6	0.0735	ns	0.221	ns
5month	F	Myeloid	DEHP	Lead	5	6	0.452	ns	1	ns
10month	F	Myeloid	Ctrl	DEHP	6	6	0.583	ns	1	ns
10month	F	Myeloid	Ctrl	Lead	6	5	0.525	ns	1	ns
10month	F	Myeloid	DEHP	Lead	6	5	0.909	ns	1	ns
pnd21	M	Myeloid	Ctrl	DEHP	6	6	0.129	ns	0.386	ns
pnd21	M	Myeloid	Ctrl	Lead	6	7	0.813	ns	1	ns
pnd21	M	Myeloid	DEHP	Lead	6	7	0.174	ns	0.523	ns
5month	M	Myeloid	Ctrl	DEHP	6	7	0.0403	*	0.121	ns
5month	M	Myeloid	Ctrl	Lead	6	6	0.742	ns	1	ns
5month	M	Myeloid	DEHP	Lead	7	6	0.0777	ns	0.233	ns
10month	M	Myeloid	Ctrl	DEHP	6	6	0.692	ns	1	ns
10month	M	Myeloid	Ctrl	Lead	6	6	0.528	ns	1	ns
10month	M	Myeloid	DEHP	Lead	6	6	0.31	ns	0.931	ns
pnd21	F	Neuronal	Ctrl	DEHP	6	6	0.594	ns	1	ns
pnd21	F	Neuronal	Ctrl	Lead	6	7	0.243	ns	0.728	ns
pnd21	F	Neuronal	DEHP	Lead	6	7	0.0944	ns	0.283	ns
5month	F	Neuronal	Ctrl	DEHP	6	5	0.61	ns	1	ns
5month	F	Neuronal	Ctrl	Lead	6	6	0.465	ns	1	ns
5month	F	Neuronal	DEHP	Lead	5	6	0.236	ns	0.708	ns
10month	F	Neuronal	Ctrl	DEHP	6	6	0.334	ns	1	ns
10month	F	Neuronal	Ctrl	Lead	6	5	0.409	ns	1	ns
10month	F	Neuronal	DEHP	Lead	6	5	0.92	ns	1	ns
pnd21	M	Neuronal	Ctrl	DEHP	6	6	0.575	ns	1	ns
pnd21	M	Neuronal	Ctrl	Lead	6	7	0.0481	*	0.144	ns
pnd21	M	Neuronal	DEHP	Lead	6	7	0.0147	*	0.0441	*
5month	M	Neuronal	Ctrl	DEHP	6	7	0.0887	ns	0.266	ns
5month	M	Neuronal	Ctrl	Lead	6	6	0.65	ns	1	ns
5month	M	Neuronal	DEHP	Lead	7	6	0.201	ns	0.603	ns
10month	M	Neuronal	Ctrl	DEHP	6	6	0.679	ns	1	ns
10month	M	Neuronal	Ctrl	Lead	6	6	0.161	ns	0.484	ns
10month	M	Neuronal	DEHP	Lead	6	6	0.31	ns	0.929	ns
pnd21	F	Pericytes	Ctrl	DEHP	6	6	0.991	ns	1	ns
pnd21	F	Pericytes	Ctrl	Lead	6	7	0.0534	ns	0.16	ns
pnd21	F	Pericytes	DEHP	Lead	6	7	0.0522	ns	0.157	ns
5month	F	Pericytes	Ctrl	DEHP	6	5	0.564	ns	1	ns
5month	F	Pericytes	Ctrl	Lead	6	6	0.479	ns	1	ns
5month	F	Pericytes	DEHP	Lead	5	6	0.22	ns	0.66	ns
10month	F	Pericytes	Ctrl	DEHP	6	6	0.343	ns	1	ns
10month	F	Pericytes	Ctrl	Lead	6	5	0.162	ns	0.485	ns
10month	F	Pericytes	DEHP	Lead	6	5	0.596	ns	1	ns
pnd21	M	Pericytes	Ctrl	DEHP	6	6	0.444	ns	1	ns
pnd21	M	Pericytes	Ctrl	Lead	6	7	0.204	ns	0.613	ns
pnd21	M	Pericytes	DEHP	Lead	6	7	0.617	ns	1	ns
5month	M	Pericytes	Ctrl	DEHP	6	7	0.165	ns	0.496	ns
5month	M	Pericytes	Ctrl	Lead	6	6	0.32	ns	0.96	ns
5month	M	Pericytes	DEHP	Lead	7	6	0.702	ns	1	ns
10month	M	Pericytes	Ctrl	DEHP	6	6	0.249	ns	0.747	ns
10month	M	Pericytes	Ctrl	Lead	6	6	0.378	ns	1	ns
10month	M	Pericytes	DEHP	Lead	6	6	0.776	ns	1	ns
pnd21	F	Smooth_muscle_cells	Ctrl	DEHP	6	6	0.725	ns	1	ns
pnd21	F	Smooth_muscle_cells	Ctrl	Lead	6	7	0.12	ns	0.361	ns
pnd21	F	Smooth_muscle_cells	DEHP	Lead	6	7	0.0614	ns	0.184	ns
5month	F	Smooth_muscle_cells	Ctrl	DEHP	6	5	0.614	ns	1	ns
5month	F	Smooth_muscle_cells	Ctrl	Lead	6	6	0.598	ns	1	ns
5month	F	Smooth_muscle_cells	DEHP	Lead	5	6	0.32	ns	0.961	ns
10month	F	Smooth_muscle_cells	Ctrl	DEHP	6	6	0.199	ns	0.598	ns
10month	F	Smooth_muscle_cells	Ctrl	Lead	6	5	0.0212	*	0.0636	ns
10month	F	Smooth_muscle_cells	DEHP	Lead	6	5	0.211	ns	0.634	ns
pnd21	M	Smooth_muscle_cells	Ctrl	DEHP	6	6	0.973	ns	1	ns
pnd21	M	Smooth_muscle_cells	Ctrl	Lead	6	7	0.0972	ns	0.292	ns
pnd21	M	Smooth_muscle_cells	DEHP	Lead	6	7	0.104	ns	0.311	ns
5month	M	Smooth_muscle_cells	Ctrl	DEHP	6	7	0.0246	*	0.0739	ns
5month	M	Smooth_muscle_cells	Ctrl	Lead	6	6	0.111	ns	0.334	ns
5month	M	Smooth_muscle_cells	DEHP	Lead	7	6	0.475	ns	1	ns
10month	M	Smooth_muscle_cells	Ctrl	DEHP	6	6	0.151	ns	0.452	ns
10month	M	Smooth_muscle_cells	Ctrl	Lead	6	6	0.425	ns	1	ns
10month	M	Smooth_muscle_cells	DEHP	Lead	6	6	0.498	ns	1	ns
pnd21	F	Ventricular_Cardiomyocyte	Ctrl	DEHP	6	6	0.461	ns	1	ns
pnd21	F	Ventricular_Cardiomyocyte	Ctrl	Lead	6	7	0.18	ns	0.54	ns
pnd21	F	Ventricular_Cardiomyocyte	DEHP	Lead	6	7	0.545	ns	1	ns
5month	F	Ventricular_Cardiomyocyte	Ctrl	DEHP	6	5	0.289	ns	0.867	ns
5month	F	Ventricular_Cardiomyocyte	Ctrl	Lead	6	6	0.741	ns	1	ns
5month	F	Ventricular_Cardiomyocyte	DEHP	Lead	5	6	0.177	ns	0.53	ns
10month	F	Ventricular_Cardiomyocyte	Ctrl	DEHP	6	6	0.77	ns	1	ns
10month	F	Ventricular_Cardiomyocyte	Ctrl	Lead	6	5	0.473	ns	1	ns
10month	F	Ventricular_Cardiomyocyte	DEHP	Lead	6	5	0.657	ns	1	ns
pnd21	M	Ventricular_Cardiomyocyte	Ctrl	DEHP	6	6	0.444	ns	1	ns
pnd21	M	Ventricular_Cardiomyocyte	Ctrl	Lead	6	7	0.938	ns	1	ns
pnd21	M	Ventricular_Cardiomyocyte	DEHP	Lead	6	7	0.385	ns	1	ns
5month	M	Ventricular_Cardiomyocyte	Ctrl	DEHP	6	7	0.05	ns	0.15	ns
5month	M	Ventricular_Cardiomyocyte	Ctrl	Lead	6	6	0.102	ns	0.306	ns
5month	M	Ventricular_Cardiomyocyte	DEHP	Lead	7	6	0.754	ns	1	ns
10month	M	Ventricular_Cardiomyocyte	Ctrl	DEHP	6	6	0.729	ns	1	ns
10month	M	Ventricular_Cardiomyocyte	Ctrl	Lead	6	6	0.626	ns	1	ns
10month	M	Ventricular_Cardiomyocyte	DEHP	Lead	6	6	0.408	ns	1	ns
